# PHC2-Dependent PRC1 Assemblies Stabilize Motor Neuron *Hox* Codes

**DOI:** 10.64898/2026.10.06.757095

**Authors:** Alexander K. Miller, Ayana Sawai, Anne E. Cavanagh, Jeremy S. Dasen

## Abstract

Polycomb Repressive Complexes PRC1 and PRC2 establish and maintain chromatin architectures critical for cell-type specific gene expression. In the developing spinal cord, PRC1 is essential for implementing Hox-dependent transcriptional programs that diversify motor neuron identities. Although PRC1 can assemble into subnuclear condensates, whether these structures contribute to the specification and maintenance of neuronal subtype fates remains unclear. Using chick and mouse models, we show that canonical PRC1 components - BMI1, PHC2, CBX2, RING1B - coalesce into subnuclear assemblies as neural progenitors differentiate into motor neurons.

Disrupting PHC2 polymerization in either neural progenitors or postmitotic neurons dismantles BMI1-containing PRC1 assemblies, triggering derepression of caudal *Hox* genes and a cell autonomous loss of segment-specific motor neuron fates. Mouse mutants lacking the core PRC1 subunit *Ring1* fail to form BMI1-containing assemblies, despite intact PHC2 and CBX2 polymers. In contrast, motor neuron-restricted deletion of core PRC2 subunits (*Ezh1/2*) depletes H3K27me3 histone marks but retains PRC1 assemblies and *Hox* boundaries. Together, these findings indicate that PHC2- dependent PRC1 assemblies stabilize *Hox* transcriptional boundaries and motor neuron segmental identities.

**Summary statement:** Polymerization of the PRC1 subunit PHC2 is essential for the formation of BMI1- containing subnuclear assemblies which establish and maintain *Hox* codes in spinal motor neurons.
