## Supplementary material for "PHC2-Dependent PRC1 Assemblies Stabilize Motor Neuron *Hox* Codes": Table S1

### Sheet: Sheet1
target	animal	source	cat#	RRID	dilution
PHC2	Rabbit	EMD Millipore	ABE1069		1:2000
RING1B	Rabbit	Abcam	ab187509		1:1000
CBX2	Rabbit	Bethyl	A302-524A	RRID: AB_1998943	1:2000
BMI1	Rabbit	Bethyl	A301-694A	RRID: AB_1210891	1:1000
BMI1	Mouse	NSJ Bioreagents	V7349-20UG		1:1000
H3K27me3	Rabbit	Cell Signaling Technology	C36B11		1:2000
ISL1/2	Mouse	DSHB	39.5D5	RRID:AB_2314683	1:100
HB9 (MNX2)	Mouse	DSHB	81.5C10	RRID:AB_2145209	1:100
HOXC4 (chick)	Rabbit	Dasen lab			1:4000
HOXC8	Mouse	Jessell lab		RRID:AB_2028780	1:200
HOXC9	Guinea pig	Dasen lab		RRID:AB_2636809	1:64K
HOXC10	Mouse	DSHB	5G12-10	RRID:AB_528286	1:100
FOXP1	Rabbit	Dasen lab		RRID:AB_2631297	1:64K
FOXP1	Guinea pig	Dasen lab		RRID:AB_2665444	1:16K
LHX3	Mouse	DSHB	67.4E12	RRID:AB_2135805	1:100
MECOM	Guinea pig	Dasen lab		RRID:AB_3753756	1:20K
RALDH2 (chick)	Rabbit	Jessell lab			1:1000
phospo-SMAD1/5/8	Rabbit	Jessell lab		RRID:AB_2631311	1:20K
Cy3 AffiniPure Donkey Anti-Mouse IgG	Donkey	Jackson Immunoresearch	715-165-150	RRID: AB_2340813	1:1000
Cy3 AffiniPure Donkey Anti-Guinea Pig IgG	Donkey	Jackson Immunoresearch	706-165-148	RRID: AB_2340460	1:1000
Cy3 AffiniPure Donkey Anti-Rabbit IgG	Donkey	Jackson Immunoresearch	711-165-152	RRID: AB_2307443	1:1000
Alexa488 AffiniPure Donkey Anti-Mouse IgG	Donkey	Jackson Immunoresearch	715-545-150	RRID: AB_2340846	1:1000
Alexa488 AffiniPure Donkey Anti-Guinea Pig IgG	Donkey	Jackson Immunoresearch	706-545-148	RRID: AB_2340472	1:1000
Alexa488 AffiniPure Donkey Anti-Rabbit IgG	Donkey	Jackson Immunoresearch	711-545-152	RRID: AB_2313584	1:1000
Alexa647 AffiniPure Donkey Anti-Mouse IgG	Donkey	Jackson Immunoresearch	715-605-150	RRID: AB_2340862	1:1000
Alexa647 AffiniPure Donkey Anti-Guinea Pig IgG	Donkey	Jackson Immunoresearch	706-605-148	RRID: AB_2340476	1:1000
Alexa647 AffiniPure Donkey Anti-Rabbit IgG	Donkey	Jackson Immunoresearch	711-605-152	RRID: AB_2492288	1:1000
